# Automatic identification of players in the flavonoid biosynthesis with application on the biomedicinal plant *Croton tiglium*

**DOI:** 10.1101/2020.06.27.175067

**Authors:** Boas Pucker, Franziska Reiher, Hanna Marie Schilbert

**Author notes:** Correspondence (H.M.S.).

## Abstract

The flavonoid biosynthesis is a well characterised model system for specialised metabolism and transcriptional regulation in plants. Flavonoids have numerous biological functions like UV protection and pollinator attraction, but also biotechnological potential. Here, we present Knowledge-based Identification of Pathway Enzymes (KIPEs) as an automatic approach for the identification of players in the flavonoid biosynthesis. KIPEs combines comprehensive sequence similarity analyses with the inspection of functionally relevant amino acid residues and domains in subjected peptide sequences. Comprehensive sequence sets of flavonoid biosynthesis enzymes and knowledge about functionally relevant amino acids were collected. As a proof of concept, KIPEs was applied to investigate the flavonoid biosynthesis of the medicinal plant *Croton tiglium* based on a transcriptome assembly. Enzyme candidates for all steps in the biosynthesis network were identified and matched to previous reports of corresponding metabolites in *Croton* species.
