## Supplementary material for "Automatic identification of players in the flavonoid biosynthesis with application on the biomedicinal plant *Croton tiglium*": File S1

### Sheet: Summary
Enzyme/Species	Arabidopsis lyrata	Arabidopsis thaliana	Cicer arietinum	Medicago truncatula	Musa acuminata	Vitis vinifera	Fragaria vesca	Glycine max	Malus domestica	Populus trichocarpa	Solanum lycopersicum	Solanum tuberosum	Theobroma cacao
PAL	x	x	x	x	x	x	x	x	x	x	x	x	x
C4H	x	x	x	x	x	x	x	x	x	x	x	x	x
4CL	x	x	x	x	x	x	x	x	x	x	x	x	x
CHS	x	x	x	x	x	x	x	x	x	x	x	x	x
CHI type I	x	x	x	x	x	x	x	x	x	x	x	-	x
CHI type II	-	-	x	x	-	-	-	x	-	-	-	-	-
F3H	x	x	x	x	x	x	x	x	x	x	x	x	x
FLS	x	x	x	x	x	x	x	x	x	x	x	x	x
FNS II	-	-	x	x	x	x	x	x	x	x	-	x	x
F3’H	x	x	x	x	x	x	x	x	x	x	x	x	x
F3’5’H	-	-	x	x	x	x	-	x	-	x	x	-	-
DFR	x	x	x	x	x	x	x	x	x	x	x	x	x
LAR	-	-	x	x	x	x	x	x	x	x	-	x	x
ANS	x	x	x	x	x	x	x	x	x	x	x	x	x
ANR	x	x	x	x	?	x	x	x	x	x	x	x	x
