## Supplementary material for "Automatic identification of players in the flavonoid biosynthesis with application on the biomedicinal plant *Croton tiglium*": File S6

### Sheet: GeneExpressionTable
		ERR2040366	SRR6239848	SRR6239849	SRR6239850	SRR6239851	SRR6239852	SRR6239853	SRR7644190	SRR7644191	SRR7644192	SRR7644193	SRR7644194	SRR7644195
gene	Function	1KP	Leaf	Stem	Inflorescence	Root	Seed	tissue pool	C. draco stem	C. draco root	C. draco leaf	C. draco fruit	C. draco inflorescence	C. draco flower
TRINITY_DN23351_c0_g1_i2	PAL	0	18.4702	10.4637	0	0.885194	29.0899	10.6452	10.9796	16.0429	36.2026	13.0775	17.7857	13.1755
TRINITY_DN32981_c5_g1_i1	PAL	0	0	0.115775	0	0	0	0	0	0.428794	0	0.410279	0.108881	0.669241
TRINITY_DN32981_c5_g1_i16	PAL	0	3.59286	2.85712	0.0537614	1.07831e-06	0	21.6901	0	0	0	0	0	0
TRINITY_DN32981_c5_g1_i9	PAL	0	0.248754	0.287197	0	6.25391e-08	0	2.1404	0	0	0	0	0	0
TRINITY_DN32981_c5_g1_i17	PAL	0	0.208943	24.8027	0	4.8182	10.3573	0.148865	5.67814	11.0468	3.31651	4.60219	4.45497	2.44511
TRINITY_DN32981_c5_g1_i12	PAL	0	4.60553	232.639	0	18.4876	46.7112	6.48651	37.1498	23.0947	19.2706	23.5662	36.0838	30.6071
TRINITY_DN32981_c5_g1_i5	PAL	0	0	317.88	0	2.78715	3.44748	11.453	0	0.0852859	0	0	0	0
TRINITY_DN32981_c5_g1_i13	PAL	0	0	2.61244	0	0	0	0.123102	0.564769	0.684144	0	0.289444	0.713082	0.249692
TRINITY_DN32981_c5_g1_i14	PAL	0	0.116291	0	0	0.0343849	0	0.0696756	12.7152	13.8215	8.22112	9.14432	9.73631	8.50765
TRINITY_DN23351_c0_g2_i1	PAL	1.351	18.1495	1.25575	0	8.51889	11.5737	6.34142	11.5039	27.1508	44.2055	2.3908	17.9538	12.9071
TRINITY_DN32464_c6_g3_i2	C4H	404.116	121.773	109.755	2.24939	77.1882	233.246	123.599	67.9556	103.098	149.117	199.788	177.037	237.162
TRINITY_DN15593_c0_g1_i1	C4H	0	0.321009	0.240996	0.100301	0.837747	3.35325	0.497907	1.31107	4.23844	0.313393	1.31117	0.315566	0.415142
TRINITY_DN32164_c5_g1_i2	4CL	0	45.6802	18.9767	0.82853	1.84947	113.379	17.0475	3.30096	19.312	53.7266	6.45395	82.0742	127.887
TRINITY_DN50385_c0_g1_i1	CHS	0.620878	3.20716	5.95532	0.0356834	0.587709	588.28	117.63	38.3885	153.346	552.441	96.7736	1132.71	1899.67
TRINITY_DN27125_c0_g1_i1	CHI1	0	11.1784	2.30475	19.0498	2.60821	87.6964	53.5778	13.0708	32.9763	68.6933	84.87	141.027	226.377
TRINITY_DN33424_c3_g3_i1	F3H	193.661	3.61696	20.7709	0.833699	1.71885	342.477	63.5066	15.1358	108.671	207.26	72.8277	296.746	452.42
TRINITY_DN25915_c0_g1_i3	FLS	4.32972	18.3002	19.2063	0	0.118063	84.2793	33.167	0.380125	0.406548	43.3454	1.09948	20.5791	33.7556
TRINITY_DN25915_c0_g2_i1	FLS	13.5836	0.137962	1.23625	0	0.688811	2.23381	0.917573	0	0	0	0	1.60516	4.14619
TRINITY_DN33407_c7_g7_i2	FNS2	0.278231	1.02526	7.14261	0	94.7443	0.641974	25.6801	0.0927243	12.4251	0.373283	0	0.129543	0
TRINITY_DN33407_c7_g7_i1	FNS2	0	0.302648	3.27281	0.894814	4.00275	1.82944	2.09406	0	0.0561652	0.426698	0.304467	0.11322	0
TRINITY_DN27999_c0_g1_i2	FNS2	0	0.165026	2.02728	0	75.2804	0.128014	24.5241	0.339679	36.9569	0.451261	0.30661	0.416731	0.616424
TRINITY_DN33407_c7_g6_i4	FNS2	0	0.0269693	0	0	21.6549	0	6.48108	0	3.4874	0.0881795	0	0.0344319	0
TRINITY_DN252_c0_g1_i1	F3-H	1.98318	110.517	61.7083	0.171128	9.16026	164.916	75.2455	5.61556	31.493	51.3601	39.8948	126.158	210.172
TRINITY_DN32466_c16_g7_i1	F3-5-H	71.7755	0	0.134535	0	6.80083	265.87	66.2331	13.7909	35.0919	19.642	11.7531	111.808	161.185
TRINITY_DN32466_c16_g7_i3	F3-5-H	0	0	0	0	0	3.18534	5.3769	0	0	0	0	0	0
TRINITY_DN27402_c0_g1_i3	DFR	47.6391	0	0	0	0	51.2467	15.5349	2.71467	14.5839	44.9012	1.87901	52.1826	84.2355
TRINITY_DN33042_c3_g1_i3	LAR	0	3.37803	1.88503	0.487641	0.802241	101.062	15.7292	8.47139	52.6663	94.0965	15.3439	249.938	330.874
TRINITY_DN32893_c8_g1_i1	ANS	0	0	0.11448	0	0.48721	25.252	6.19456	2.84109	4.64349	21.9446	0.285392	58.0634	87.3046
TRINITY_DN30161_c9_g1_i2	ANR	5.03089	0.0505573	1.42011	0	1.14465	374.725	81.021	9.24336	50.2928	63.4263	24.197	147.054	195.239
TRINITY_DN30161_c9_g1_i3	ANR	0	0	0	0	0	2.93393	0.758356	0	0	0.860171	0.303563	0.588246	0
