## Supplementary material for "Automatic identification of players in the flavonoid biosynthesis with application on the biomedicinal plant *Croton tiglium*": File S8

SequenceID	Function	Species	Reference
sp|P24481.1	PAL	Petroselinum crispum	https://www.ncbi.nlm.nih.gov/pmc/articles/PMC401003/
sp|P45728.1	PAL	Petroselinum crispum	https://doi.org/10.1111/j.1432-1033.1994.00491.x
AWW24969.1	PAL	Lycoris radiata	https://doi.org/10.1016/j.ijbiomac.2018.06.046
AIY24976.1	PAL	Mangifera indica	https://doi.org/10.1186/s12864-015-1784-x
AHY94892.1	PAL	Prunella vulgaris	https://doi.org/10.1248/bpb.b14-00139
AHA42443.1	PAL	Cannabis sativa	https://doi.org/10.3390/ijms140713626
AGL81344.1	PAL	Pyrus communis	https://doi.org/10.1104/pp.113.214700
QIC54077.1	PAL	Paeonia lactiflora	https://doi.org/10.1007/s13205-020-2063-3
NP_181241.1	PAL	Arabidopsis thaliana	https://doi.org/10.1016/j.phytochem.2004.05.006
NP_190894.1	PAL	Arabidopsis thaliana	https://doi.org/10.1016/j.phytochem.2004.05.006
NP_187645.1	PAL	Arabidopsis thaliana	https://doi.org/10.1016/j.phytochem.2004.05.006
sp|Q42667.1	PAL	Citrus limon	Plant Physiology 111 (1996): 348
CAB42793.1	PAL	Citrus clementina x Citrus reticulata	https://doi.org/10.1034/j.1399-3054.2000.t01-1-100407.x
CAB42794.1	PAL	Citrus clementina x Citrus reticulata	https://doi.org/10.1034/j.1399-3054.2000.t01-1-100407.x
sp|P27991.1	PAL	Glycine max	https://doi.org/10.3109/10425179109020788
sp|O49835.1	PAL	Lithospermum erythrorhizon	https://doi.org/10.1271/bbb.61.1995
sp|P35511.1	PAL	Lycopersicon esculentum	direct_submission
sp|P26600.1	PAL	Lycopersicon esculentum	https://pubmed.ncbi.nlm.nih.gov/1601854/
sp|P25872.1	PAL	Nicotiana tabacum	https://doi.org/10.1007/bf00019006
sp|P35513.2	PAL	Nicotiana tabacum	https://doi.org/10.1104/pp.104.3.1091
sp|P45733.1	PAL	Nicotiana tabacum	https://doi.org/10.1104/pp.106.3.877
sp|P19142.1	PAL	Phaseolus vulgaris	https://doi.org/10.1007/bf00017577
sp|Q01861.1	PAL	Pisum sativum	https://doi.org/10.1007/bf00029163
sp|Q04593.1	PAL	Pisum sativum	https://doi.org/10.1093/oxfordjournals.pcp.a078310
sp|P45731.1	PAL	Populus sieboldii x Populus grandidentata	https://doi.org/10.1007/bf00032674
sp|P45730.1	PAL	Populus trichocarpa	https://doi.org/10.1104/pp.102.1.71
sp|Q43052.1	PAL	Populus sieboldii x Populus grandidentata	https://doi.org/10.1007/bf00032674
AAF40223.1	PAL	Rubus idaeus	https://doi.org/10.1104/pp.127.1.230
AAF40224.1	PAL	Rubus idaeus	https://doi.org/10.1104/pp.127.1.230
AAC78457.1	PAL	Prunus avium	Plant Physiol 118 (1998): 1102
sp|P31425.1	PAL	Solanum tuberosum	https://doi.org/10.1111/j.1432-1033.1992.tb16675.x
sp|A2X7F7.1	PAL	Oryza sativa	https://doi.org/10.1007/bf00020983
sp|P52777.1	PAL	Pinus taeda	https://doi.org/10.1104/pp.113.1.65
ABU49842.1	PAL	Ginkgo biloba	https://www.ajol.info/index.php/ajb/article/view/58514
ACS28225.2	PAL	Pinus massoniana	https://www.cabdirect.org/cabdirect/abstract/20103183480
BAG74771.1	PAL	Ephedra sinica	https://doi.org/10.1248/bpb.31.2194
ABC69916.1	PAL	Brassica napus	https://link.springer.com/article/10.1007/s10681-007-9448-9
BAC56977.1	PAL	Daucus carota	https://doi.org/10.1007/s10265-003-0078-6
ABK24709.1	PAL	Picea sitchensis	https://doi.org/10.1186/1471-2164-9-484
AHA44840.1	PAL	Larix kaempferi	direct_submission
AGC23439.1	PAL	Dendrobium candidum	https://doi.org/10.1371/journal.pone.0062352
ABI33979.1	PAL	Jatropha curcas	https://doi.org/10.1007/s11033-011-1116-4
XP_002326186.1	PAL	Populus trichocarpa	https://doi.org/10.1126/science.1128691
XP_002519521.1	PAL	Ricinus communis	RefSeq
XP_002268732.1	PAL	Vitis vinifera	RefSeq
AFG26322.1	PAL	Cinnamomum osmophloeum	https://doi.org/10.1515/hf-2012-0010
BAG70992.1	PAL	Musa balbisiana	https://doi.org/10.1186/1471-2164-9-58
AAP34199.1	PAL	Phalaenopsis x Doritaenopsis hybrid cultivar	https://doi.org/10.1080/10425170310001628883
ACM61988.1	PAL	Lycoris radiata	https://doi.org/10.1007/s11033-010-0314-9
ABN79671.2	PAL	Rudbeckia hirta	https://doi.org/10.1016/j.phytochem.2009.04.017
ACJ66297.1	PAL	Nicotiana tabacum	https://doi.org/10.1042/bj20090620
ABG75911.1	PAL	Nicotiana attenuata	https://doi.org/10.1105/tpc.106.049353
BAL49995.1	PAL	Eucalyptus robusta	https://pdfs.semanticscholar.org/aa69/e116be258068f2aff97bcf008edd489c3692.pdf
ACM61988.1	PAL	Lycoris radiata	https://doi.org/10.1007/s11033-010-0314-9
BAM28963.1	PAL	Lilium hybrid division I	https://doi.org/10.1016/j.plantsci.2012.05.013
NP_180607.1	C4H	Arabidopsis thaliana	https://doi.org/10.1104/pp.113.3.755
ACA25599.1	C4H	Parthenocissus henryana	https://doi.org/10.1007/s11033-008-9357-6
CAK95273.1	C4H	Cucumis sativus	https://doi.org/10.1016/j.plantsci.2008.02.008
QIC52990.1	C4H	Solanum nigrum	https://doi.org/10.3390/biom10020277
AHY94893.1	C4H	Prunella vulgaris	https://doi.org/10.1248/bpb.b14-00139
AWW24970.1	C4H	Lycoris radiata	https://doi.org/10.1016/j.ijbiomac.2018.06.046
ASA39653.1	C4H	Marchantia emarginata	https://doi.org/10.1016/j.plaphy.2017.05.016
ASA39650.1	C4H	Conocephalum japonicum	https://doi.org/10.1016/j.plaphy.2017.05.016
ASA39648.1	C4H	Marchantia paleacea	https://doi.org/10.1016/j.plaphy.2017.05.016
ASA39646.1	C4H	Plagiochasma appendiculatum	https://doi.org/10.1016/j.plaphy.2017.05.016
AFX98061.1	C4H	Cunninghamia lanceolata	https://doi.org/10.1186/1471-2164-13-648
AFZ78542.1	C4H	Populus tomentosa	https://doi.org/10.1093/dnares/dss031
AUG71936.1	C4H	Narcissus pseudonarcissus	https://doi.org/10.1038/s41598-017-17724-0
AEA72281.1	C4H	Angelica gigas	https://doi.org/10.1007/s12033-011-9420-8
ADO24190.1	C4H	Allium sativum	https://doi.org/10.1021/jf1021384
ADN32769.1	C4H	Scutellaria baicalensis	https://doi.org/10.1016/j.biortech.2010.07.083
AIS92509.1	C4H	Epimedium sagittatum	https://doi.org/10.3389/fpls.2015.00689
AGP25594.1	C4H	Aquilaria sinensis	https://pubmed.ncbi.nlm.nih.gov/25282879/
AAG50231.1	C4H	Populus trichocarpa x Populus deltoides	https://doi.org/10.1104/pp.126.1.317
sp|Q43054.1	C4H	Populus sieboldii x Populus grandidentata	https://doi.org/10.1271/bbb.60.1586
AAG10197.1	C4H	Gossypium arboreum	http://www.jipb.net/EN/Y2001/V43/I1/77
AAG10196.1	C4H	Gossypium arboreum	http://www.jipb.net/EN/Y2001/V43/I1/77
sp|Q43033.1	C4H	Petroselinum crispum	https://doi.org/10.1073/pnas.92.13.5905
CAC35977.1	C4H	Ruta graveolens	https://doi.org/10.1016/j.abb.2003.12.013
AAF66066.2	C4H	Citrus sinensis	https://doi.org/10.1023/a:1011625619713
AAK57011.1	C4H	Citrus x paradisi	direct_submission
sp|P48522.1	C4H	Catharanthus roseus	https://doi.org/10.1016/0014-5793(95)01141-z
BAB71717.1	C4H	Lithospermum erythrorhizon	https://link.springer.com/article/10.1007/s002990100373
BAB71716.1	C4H	Lithospermum erythrorhizon	https://link.springer.com/article/10.1007/s002990100373
AAC35857.1	C4H	Capsicum chinense	https://doi.org/10.1016/S0168-9452(99)00118-1
AAG43824.1	C4H	Capsicum annuum	https://link.springer.com/article/10.1007/BF03030467
sp|Q43240.1	C4H	Zinnia elegans	https://doi.org/10.1016/S0168-9452(96)04515-3
sp|Q04468.1	C4H	Helianthus tuberosus	https://doi.org/10.1073/pnas.90.9.4102
sp|Q42797.1	C4H	Glycine max	https://doi.org/10.1007/s004380050736
sp|P37115.1	C4H	Vigna radiata	https://doi.org/10.1006/bbrc.1993.1130
sp|Q96423.1	C4H	Glycyrrhiza echinata	https://doi.org/10.1016/S0168-9452(97)00091-5
sp|O81928.2	C4H	Cicer arietinum	https://doi.org/10.1016/s0168-9452(00)00214-4
sp|P37114.1	C4H	Medicago sativa	https://doi.org/10.1006/abbi.1993.1454
sp|Q43067.2	C4H	Pisum sativum	https://doi.org/10.1104/pp.124.1.47
AAD11427.1	C4H	Mesembryanthemum crystallinum	direct_submission
sp|O24315	C4H	Phaseolus vulgaris	https://doi.org/10.1023/a:1006156216654
AAK62344.1	C4H	Nicotiana tabacum	https://doi.org/10.1006/abbi.2001.2483
AAK62345.1	C4H	Nicotiana tabacum	https://doi.org/10.1006/abbi.2001.2483
AAG17469.1	C4H	Triticum aestivum	https://doi.org/10.1006/abbi.2000.1867
AAK54447.1	C4H	Sorghum bicolor	direct_submission
AAD23378.1	C4H	Pinus taeda	https://doi.org/10.1074/jbc.m112051200
pdb|3A9U	4CL	Populus tomentosa	https://doi.org/10.1105/tpc.109.072652
BAB01715.1	4CL	Arabidopsis thaliana	https://doi.org/10.1093/dnares/7.2.131
sp|O48869	4CL	Populus trichocarpa x Populus deltoides	https://doi.org/10.1104/pp.116.2.743
ACF35279.1	4CL	Pinus radiata	https://doi.org/10.1104/pp.108.125765
CAA36850.1	4CL	Oryza sativa Japonica Group	https://doi.org/10.1093/nar/18.20.6144
BAA08366.2	4CL	Lithospermum erythrorhizon	https://pubmed.ncbi.nlm.nih.gov/8564301/
AGP02119.1	4CL	Ocimum basilicum	https://doi.org/10.1093/pcp/pct073
AIY24982.1	4CL	Mangifera indica	https://doi.org/10.1186/s12864-015-1784-x
AHY94891.1	4CL	Prunella vulgaris	https://doi.org/10.1248/bpb.b14-00139
AHA42444.1	4CL	Cannabis sativa	https://doi.org/10.3390/ijms140713626
pdb|5BSR	4CL	Nicotiana tabacum	https://doi.org/10.1016/j.str.2015.08.012
pdb|3NI2	4CL	Nicotiana tabacum	https://doi.org/10.1105/tpc.109.072652
sp|P17814.2	4CL	Oryza sativa	https://doi.org/10.1093/nar/18.20.6144
sp|Q42982.2	4CL	Oryza sativa	https://doi.org/10.1111/j.1469-8137.2008.02534.x
sp|Q6ZAC1.1	4CL	Oryza sativa	https://doi.org/10.1111/j.1469-8137.2008.02534.x
sp|Q6ETN3.1	4CL	Oryza sativa	https://doi.org/10.1111/j.1469-8137.2008.02534.x
sp|Q67W82.1	4CL	Oryza sativa	https://doi.org/10.1111/j.1469-8137.2008.02534.x
sp|Q9S725.2	4CL	Arabidopsis thaliana	https://doi.org/10.1046/j.1365-313x.1999.00491.x
sp|Q42524.1	4CL	Arabidopsis thaliana	https://doi.org/10.1046/j.1365-313x.1999.00491.x
sp|Q9S777.1	4CL	Arabidopsis thaliana	https://doi.org/10.1046/j.1365-313x.1999.00491.x
sp|P31684.1	4CL	Solanum tuberosum	https://pubmed.ncbi.nlm.nih.gov/2022667/
sp|P31685.1	4CL	Solanum tuberosum	https://pubmed.ncbi.nlm.nih.gov/2022667/
AAG43823.1	4CL	Capsicum annuum	https://link.springer.com/article/10.1007/s10529-009-0032-3
BAA08365.1	4CL	Lithospermum erythrorhizon	https://doi.org/10.1093/oxfordjournals.pcp.a078892
BAA08366.2	4CL	Lithospermum erythrorhizon	https://doi.org/10.1093/oxfordjournals.pcp.a078892
sp|P14912.1	4CL	Petroselinum crispum	https://doi.org/10.1111/j.1432-1033.1988.tb14328.x
sp|P14913.1	4CL	Petroselinum crispum	https://doi.org/10.1111/j.1432-1033.1988.tb14328.x
AAF91309.1	4CL	Rubus idaeus	https://link.springer.com/article/10.1023/A:1022004923982
AAF91310.1	4CL	Rubus idaeus	https://link.springer.com/article/10.1023/A:1022004923982
sp|O48868	4CL	Populus trichocarpa x Populus deltoides	https://doi.org/10.1104/pp.116.2.743
AAK58908.1	4CL	Populus trichocarpa x Populus deltoides	https://doi.org/10.1104/pp.116.2.743
AAL56850.1	4CL	Populus tomentosa	https://europepmc.org/article/cba/489867
sp|O81139	4CL	Populus tremuloides	https://doi.org/10.1073/pnas.95.9.5407
AAL02144.1	4CL	Populus tomentosa	direct_submission
AAL35216.1	4CL	Amorpha fruticosa	direct_submission
sp|P41636.1	4CL	Pinus taeda	https://doi.org/10.1104/pp.113.1.65
AAF37732.1	4CL	Lolium perenne	https://doi.org/10.1078/0176-1617-0775
sp|Q42982.2	4CL	Oryza sativa	https://doi.org/10.1111/j.1469-8137.2008.02534.x
sp|P31687.2	4CL	Glycine max	https://doi.org/10.1104/pp.102.4.1147
sp|O81140	4CL	Populus tremuloides	https://doi.org/10.1073/pnas.95.9.5407
AAK58909.1	4CL	Populus trichocarpa x Populus deltoides	https://doi.org/10.1515/bc.2001.076
sp|P17814.2	4CL	Oryza sativa	https://doi.org/10.1111/j.1469-8137.2008.02534.x
AAF37733.1	4CL	Lolium perenne	https://doi.org/10.1078/0176-1617-0775
AAF37734.1	4CL	Lolium perenne	https://doi.org/10.1078/0176-1617-0775
gi|6684379	CHS	Arabidopsis thaliana	https://doi.org/10.1093/oxfordjournals.molbev.a026248
AEO45114.1	CHS	Freesia hybrid cultivar	https://doi.org/10.1371/journal.pone.0119054
P23418.2	CHS	Solanum lycopersicum	https://doi.org/10.1007/bf00271562
NP_001142246.1	CHS	Zea mays	http://www.ncbi.nlm.nih.gov/pmc/articles/pmc452959/,https://doi.org/10.3390/ijms17020161
NP_001267879.1	CHS	Vitis vinifera	https://doi.org/10.1007/bf00029856
NP_001275352.1	CHS	Solanum tuberosum	https://doi.org/10.3390/genes10080559
AAB36038.1	CHS	Petunia x hybrida	https://pubmed.ncbi.nlm.nih.gov/8562849/
AGE84303.1	CHS	Malus domestica	https://doi.org/10.1111/tpj.12140
AAF23575.1	CHS	Arabidopsis lyrata	https://doi.org/10.1093/oxfordjournals.molbev.a026248
AAF23570.1	CHS	Arabidopsis halleri	https://doi.org/10.1093/oxfordjournals.molbev.a026248
AAF23559.1	CHS	Arabis alpina	https://doi.org/10.1093/oxfordjournals.molbev.a026248
BAB39764.1	CHS	Oryza sativa	direct_submission
BAA03784.1	CHS	Daucus carota	https://doi.org/10.1093/oxfordjournals.pcp.a078516
BAA01512.1	CHS	Pisum sativum	https://doi.org/10.1007/bf00027112
ABD24226.1	CHS	Populus trichocarpa	direct_submission
CAA43166.1	CHS	Pinus sylvestris	https://doi.org/10.1007/bf00040665
CAA41250.1	CHS	Hordeum vulgare	https://doi.org/10.1007/bf00016087
CAA86218.1	CHS	Gerbera hybrid	https://doi.org/10.1007/bf00042037
AAK49457.1	CHS	Nicotiana tabacum	https://www.cabdirect.org/cabdirect/abstract/20013025309
AGW22222.1	CHS	Abelmoschus esculentus	https://link.springer.com/article/10.1007%2Fs11738-018-2680-1
ACE60221.1	CHS	Abelmoschus manihot	direct_submission
AIC75908.1	CHS	Hibiscus cannabinus	direct_submission
EOY05368.1	CHS	Theobroma cacao	https://doi.org/10.1186/gb-2013-14-6-r53
XP_012454899.1	CHS	Gossypium raimondii	RefSeq
KHG14899.1	CHS	Gossypium arboreum	direct_submission
sp|P41088.2	CHI1	Arabidopsis thaliana	https://doi.org/10.1105/tpc.4.3.333
AFJ38180.1	CHI1	Triticum aestivum	https://doi.org/10.1016/j.gene.2014.01.008
CAB94968.1	CHI1	Arabidopsis lyrata	http://www.ncbi.nlm.nih.gov/pmc/articles/pmc1461127/
AIT52345.1	CHI1	Daucus carota	https://doi.org/10.1186/s12870-014-0262-y
CAA53577.1	CHI1	Vitis vinifera	https://doi.org/10.1007/bf00029856
BAE48085.1	CHI1	Nicotiana tabacum	https://doi.org/10.1016/j.febslet.2005.09.073
BAA36552.1	CHI1	Citrus sinensis	https://doi.org/10.1034/j.1399-3054.2001.1110109.x
sp|Q43754.1	CHI1	Dianthus caryophyllus	https://link.springer.com/article/10.1007/BF00484399
sp|O65333.1	CHI1	Elaegnus umbellata	https://pubmed.ncbi.nlm.nih.gov/17646716/
sp|O22604.1	CHI1	Ipomoea purpurea	https://doi.org/10.1093/oxfordjournals.molbev.a026108
AAF60296.1	CHI1	Petunia x hybrida	direct_submission
sp|O22651.1	CHI1	Raphanus sativus	direct_submission
sp|P51117.1	CHI1	Vitis vinifera	https://doi.org/10.1007/bf00029856
sp|Q08704.1	CHI1	Zea mays	https://doi.org/10.1007/bf00277341
ADK55061.1	CHI1	Paeonia suffruticosa	https://link.springer.com/article/10.1007/s11240-013-0403-2
AY595415.1	CHI1	Glycine max	https://doi.org/10.1104/pp.104.054502
AAU11843.1	CHI1	Allium cepa	https://link.springer.com/article/10.1007/s00438-004-1076-7
ABM64798.1	CHI1	Gossypium hirsutum	https://doi.org/10.1016/j.bbrc.2007.04.084
sp|Q4AE11.1	CHI1	Fragaria ananassa	direct_submission
XP_002315258.1	CHI1	Populus trichocarpa	RefSeq
sp|A5HBK6.1	CHI1	Pyrus communis	https://link.springer.com/content/pdf/10.1007/s00468-007-0145-z.pdf
NP_001268033.1	CHI1	Vitis vinifera	https://doi.org/10.1007/bf00029856
pdb|5YX3|B	CHI1	Deschampsia antarctica	https://doi.org/10.1371/journal.pone.0192415
sp|P28012.1	CHI2	Medicago sativa	https://doi.org/10.1007/bf00029858,https://doi.org/10.1038/79025
BAC54038.1	CHI2	Lotus japonicus	https://doi.org/10.1104/pp.004820
AAA50174.1	CHI2	Pisum sativum	https://doi.org/10.1104/pp.104.4.1465
sp|Q43056.1	CHI2	Pueraria lobata	https://doi.org/10.1006/prep.1996.0091
sp|P14298.2	CHI2	Phaseolus vulgaris	https://doi.org/10.1007/bf00017927
AOC83883.1	CHI2	Plagiochasma appendiculatum	https://doi.org/10.1111/nph.14852
AOC83881.1	CHI2	Marchantia paleacea	https://doi.org/10.1111/nph.14852
AOC83882.1	CHI2	Marchantia emarginata	https://doi.org/10.1111/nph.14852
AOC83884.1	CHI2	Conocephalum conicum	https://doi.org/10.1111/nph.14852
AOC83885.1	CHI2	Conocephalum japonicum	https://doi.org/10.1111/nph.14852
XP_002980623.1	CHI2	Selaginella moellendorffii	RefSeq
EFJ22013.1	CHI2	Selaginella moellendorffii	https://doi.org/10.1126/science.1203810
AOC83884.1	CHI2	Conocephalum conicum	https://doi.org/10.1111/nph.14852
sp|P28012.1	CHI2	Medicago sativa	https://doi.org/10.1007/bf00029858
sp|Q43056.1	CHI2	Pueraria montana var. lobata	https://doi.org/10.1006/prep.1996.0091
AY595414.1	CHI2	Glycine max	https://doi.org/10.1104/pp.104.054502
CAD69022.1	CHI2	Lotus japonicus	https://doi.org/10.1104/pp.004820
sp|P14298.2	CHI2	Phaseolus vulgaris	https://doi.org/10.1007/bf00017927
AAT94358.1	CHI2	Glycine max	https://doi.org/10.1104/pp.104.054502
NP_190692.1	F3H	Arabidopsis thaliana	https://doi.org/10.1104/pp.111.1.339
AAU04792.1	F3H	Fragaria x ananassa	https://doi.org/10.1016/j.abb.2007.04.040
NP_001236797.1	F3H	Glycine max	https://doi.org/10.1104/pp.104.054502
ACR15123.1	F3H	Medicago truncatula	https://doi.org/10.1007/s11033-009-9913-8
AQX36284.1	F3H	Prunus persica	http://dx.doi.org/10.12692/ijb/7.5.136-145
ABR13013.1	F3H	Triticum aestivum	https://doi.org/10.1186/1471-2229-8-88
NP_001130275.1	F3H	Zea mays	https://doi.org/10.1046/j.1365-313x.1995.07050703.x
ACL54955.1	F3H	Actinidia chinensis	https://europepmc.org/article/med/20042395
AFN70721.1	F3H	Nekemias grossedentata	direct_submission
ACM62745.1	F3H	Garcinia mangostana	https://doi.org/10.1007/s00425-009-0917-3
AEO36935.1	F3H	Canarium album	direct_submission
AEG64806.1	F3H	Carthamus tinctorius	direct_submission
AFC37250.1	F3H	Camellia chekiangoleosa	https://doi.org/10.1016/j.gene.2014.01.035
ACB56921.1	F3H	Pilosella officinarum	https://doi.org/10.1007/s00425-009-0902-x
AAB97310.1	F3H	Chrysanthemum x morifolium	direct_submission
AAC15414.1	F3H	Nicotiana tabacum	Plant Physiol. 116, 1605 (1998)
ABL86673.1	F3H	Gossypium barbadense	https://link.springer.com/article/10.1007/s00299-007-0337-4
ADC96713.1	F3H	Gossypium hirsutum	direct_submission
XP_007046698.1	F3H	Theobroma cacao	RefSeq
ABO48521.1	F3H	Dimocarpus longan	https://doi.org/10.1016/j.scienta.2010.08.006
ACQ99190.1	F3H	Fagopyrum tataricum	https://www.cabdirect.org/cabdirect/abstract/20103171327
BAL43067.1	F3H	Ipomoea coccinea	https://link.springer.com/article/10.1007/s10681-011-0618-4
AAB41102.1	F3H	Ipomoea purpurea	https://doi.org/10.1093/oxfordjournals.molbev.a026108
BAK78917.1	F3H	Ipomoea quamoclit	https://link.springer.com/article/10.1007/s10681-011-0618-4
ADO95201.1	F3H	Litchi chinensis	https://doi.org/10.1371/journal.pone.0019455
AIB06738.1	F3H	Mangifera indica	https://link.springer.com/article/10.1186/s12864-015-1784-x
AEF14415.1	F3H	Onobrychis viciifolia	https://doi.org/10.1016/j.phytochem.2012.05.030
AFI71897.1	F3H	Paeonia lactiflora	https://link.springer.com/article/10.1007/s11033-012-2036-7
AEN71544.1	F3H	Paeonia suffruticosa	https://www.ajol.info/index.php/ajb/article/view/92929
CAA53579.1	F3H	Vitis vinifera	https://doi.org/10.1007/bf00029856
AGS57503.1	F3H	Vitis rotundifolia	http://erepository.uonbi.ac.ke/handle/11295/88376
ACM17897.1	F3H	Rubus occidentalis	https://inis.iaea.org/search/searchsinglerecord.aspx?recordsFor=SingleRecord&RN=47084786
ABW74548.1	F3H	Rubus coreanus	http://www.dbpia.co.kr/Journal/articleDetail?nodeId=NODE01252936
ADP09378.1	F3H	Pyrus pyrifolia	https://doi.org/10.1016/j.scienta.2011.12.026
AGL50918.1	F3H	Pyrus communis	https://link.springer.com/content/pdf/10.1007/s11295-013-0644-6.pdf
ACP30361.1	F3H	Malus hybrid cultivar	https://link.springer.com/content/pdf/10.1007/s11738-012-0932-z.pdf
ABG78792.1	F3H	Aethusa cynapium	https://dx.doi.org/10.1104%2Fpp.107.098392
AAX21540.1	F3H	Anethum graveolens	https://dx.doi.org/10.1104%2Fpp.107.098392
AAX21539.1	F3H	Ammi majus	https://dx.doi.org/10.1104%2Fpp.107.098392
AAU04791.1	F3H	Fragaria x ananassa	https://doi.org/10.1016/j.abb.2007.04.040
AAU93347.1	F3H	Ginkgo biloba	https://doi.org/10.1007/s10540-006-9007-y
AAT94365.1	F3H	Glycine max	https://doi.org/10.1104/pp.104.054502
AAX21535.1	F3H	Pimpinella anisum	https://doi.org/10.1104/pp.107.098392
AAP57394.1	F3H	Petroselinum crispum	https://doi.org/10.1016/s0014-5793(03)00479-4
AAC49929.1	F3H	Petunia x hybrida	https://doi.org/10.1046/j.1365-313x.1998.00005.x
Q9SD85.1	F3-H	Arabidopsis thaliana	https://doi.org/10.1515/bc.2000.095
NP_001312537.1	F3-H	Nicotiana tabacum	https://doi.org/10.3390/genes10080559
Q9SBQ9.1	F3-H	Petunia x hybrida	https://doi.org/10.1046/j.1365-313x.1999.00539.x
AAG49298.1	F3-H	Callistephus chinensis	https://doi.org/10.1007/s11103-006-0012-0
BAD91808.1	F3-H	Gentiana triflora	https://doi.org/10.1016/j.plantsci.2005.01.009
ABA64468.1	F3-H	Gerbera hybrid cultivar	https://doi.org/10.1007/s11103-006-0012-0
AAO47847.1	F3-H	Glycine max	http://www.ncbi.nlm.nih.gov/pmc/articles/pmc1462420/
ABC47161.1	F3-H	Pilosella officinarum	https://doi.org/10.1007/s11103-006-0012-0
BAD00190.1	F3-H	Ipomoea nil	https://doi.org/10.1093/pcp/pcg143
BAF49324.1	F3-H	Lobelia erinus	direct_submission
AAG49301.1	F3-H	Matthiola incana	https://doi.org/10.1007/s11103-006-0012-0
ABB29899.1	F3-H	Osteospermum hybrid cultivar	https://doi.org/10.1007/s11103-006-0012-0
AAG49315.1	F3-H	Pelargonium x hortorum	https://doi.org/10.1007/s11103-006-0012-0
BAB59005.1	F3-H	Perilla frutescens var. crispa	https://doi.org/10.1093/pcp/pce169
BAE47006.1	F3-H	Vitis vinifera	https://doi.org/10.1016/j.plantsci.2005.07.025
AAR00229.1	F3-H	Ipomoea purpurea	https://doi.org/10.1093/jhered/esg098
NP_001234840.2	F3-5-H	Solanum lycopersicum	https://doi.org/10.1186/1471-2229-10-21
ACN38269.1	F3-5-H	Vitis amurensis	http://en.cnki.com.cn/Article_en/CJFDTOTAL-YDNX201301003.htm
NP_001268157.1	F3-5-H	Vitis vinifera	https://doi.org/10.1104/pp.105.073262
APY18930.1	F3-5-H	Camellia sinensis var. sinensis	https://doi.org/10.1007/s00425-016-2620-5
BAA03438.1	F3-5-H	Petunia x hybrida	https://link.springer.com/article/10.1007/s002990100319
BAA03440.1	F3-5-H	Campanula medium	https://data.epo.org/gpi/EP0632128A1
CAA50155.1	F3-5-H	Solanum melongena	https://doi.org/10.1007/bf00021810
BAC97831.1	F3-5-H	Vinca major	https://doi.org/10.1007/s00299-003-0709-3
CAA09850.1	F3-5-H	Catharanthus roseus	https://doi.org/10.1046/j.1365-313x.1999.00524.x
AAX51796.1	F3-5-H	Delphinium grandiflorum	direct_submission
BAA12735.1	F3-5-H	Gentiana triflora	https://doi.org/10.1093/oxfordjournals.pcp.a029004
AAM51564.1	F3-5-H	Glycine max	direct_submission
AAP31058.1	F3-5-H	Gossypium hirsutum	direct_submission
BAC10997.1	F3-5-H	Nierembergia sp. NB17	https://doi.org/10.5511/plantbiotechnology.23.19
AAG49300.1	F3-5-H	Lycianthes rantonnei	https://doi.org/10.1007/s11103-006-0012-0
AAV85471.1	F3-5-H	Solanum tuberosum	https://doi.org/10.1007/s00122-004-1829-z
BAB20076.1	F3-5-H	Torenia hybrid cultivar	https://link.springer.com/article/10.1023/A:1009678514695
AAT34974.1	F3-5-H	Glandularia x hybrida	https://etd.lis.nsysu.edu.tw/ETD-db/ETD-search/view_etd?URN=etd-0712104-001640
AAG49299.1	F3-5-H	Callistephus chinensis	https://link.springer.com/article/10.1007/s00425-015-2293-5
ABB43030.1	F3-5-H	Pericallis cruenta	https://link.springer.com/content/pdf/10.1007/s11103-006-0012-0.pdf
ABB43031.1	F3-5-H	Osteospermum hybrid cultivar	https://doi.org/10.1007/s11103-006-0012-0
AHI15949.1	F3-5-H	Pohlia nutans/Solanum tuberosum	https://doi.org/10.1016/j.gene.2014.03.026
AHI15952.1	F3-5-H	Pohlia nutans/Vinca major	https://doi.org/10.1016/j.gene.2014.03.026
NP_001190266.1	FLS	Arabidopsis thaliana	https://link.springer.com/article/10.1007/s00425-008-0841-y
NP_001237419.1	FLS	Glycine max	https://pubmed.ncbi.nlm.nih.gov/18414005/
AQR58516.1	FLS	Allium cepa	https://pubs.acs.org/doi/full/10.1021/acs.jafc.7b01036
AQR58515.1	FLS	Allium cepa	https://pubs.acs.org/doi/full/10.1021/acs.jafc.7b01036
AFA55179.1	FLS	Acacia confusa	https://link.springer.com/content/pdf/10.1007/s11295-012-0536-1.pdf
BBA27023.1	FLS	Cyclamen purpurascens	10.1007/s13562-017-0423-9
BBA27024.1	FLS	Cyclamen purpurascens	https://link.springer.com/article/10.1007/s13562-017-0423-9
AAF64168.1	FLS	Eustoma exaltatum subsp. russellianum	https://link.springer.com/article/10.1023/A:1020320809654
BAK09226.1	FLS	Gentiana triflora	https://doi.org/10.5511/plantbiotechnology.10.1109c
ACY00393.1	FLS	Ginkgo biloba	https://doi.org/10.1007/s11033-011-0978-9
AEC33116.1	FLS	Fagopyrum tataricum	https://doi.org/10.1021/jf205192q
ACF84961.1	FLS	Zea mays	https://doi.org/10.1371/journal.pgen.1000740
BAA36554.1	FLS	Citrus unshiu	https://doi.org/10.1034/j.1399-3054.2002.1140211.x
QBQ58058.1	FLS	Ornithogalum longebracteatum	https://doi.org/10.1186/s12870-019-1787-x
QBQ58059.1	FLS	Ornithogalum longebracteatum	https://doi.org/10.1186/s12870-019-1787-x
AKJ87100.1	FLS	Vaccinium corymbosum	https://link.springer.com/article/10.1007/s00468-016-1393-6?shared-article-renderer
AJO70134.1	FLS	Prunus persica	https://doi.org/10.3389/fpls.2015.01257
AIS22436.1	FLS	Rosa rugosa	https://doi.org/10.3389/fpls.2015.01257
AHN19765.1	FLS	Fagopyrum dibotrys	10.7501/j.issn.0253-2670.2013.14.020
AAZ78661.1	FLS	Fragaria x ananassa	https://doi.org/10.1016/j.abb.2007.04.040
ABM88786.1	FLS	Camellia sinensis	direct_submission
QBO54037.1	FLS	Muscari aucheri	https://doi.org/10.3390/molecules24081579
OsFLS	FLS	Oryza sativa	https://doi.org/10.1021/acs.jafc.9b02142
AFS63900.1	FLS	Narcissus tazetta	https://doi.org/10.3390/ijms18091923
AEC33115.1	FLS	Fagopyrum esculentum	https://pubs.acs.org/doi/full/10.1021/jf103310g
ABE28017.1	FLS	Nicotiana tabacum	direct_submission
BAE75809.1	FLS	Vitis vinifera	https://doi.org/10.1271/bbb.70.632
AAX89401.1	FLS	Malus domestica	https://doi.org/10.1016/j.plantsci.2006.03.014
CAA80264.1	FLS	Petunia x hybrida	https://doi.org/10.1046/j.1365-313x.1993.04061003.x
ADZ28516.1	FLS	Camellia nitidissima	https://link.springer.com/content/pdf/10.1007/s12038-013-9339-2.pdf
LcFLS	FLS	Litchi chinensis	https://doi.org/10.3389/fpls.2018.00567
ABB53382.1	FLS	Antirrhinum majus	https://doi.org/10.1105/tpc.105.039255
AAP57395.1	FLS	Petroselinum crispum	https://doi.org/10.1016/s0014-5793(03)00479-4
AB078512.1	FLS	https://doi.org/10.5511/plantbiotechnology.23.19
AAP57393.1	FNS1	Petroselinum crispum	https://doi.org/10.1016/s0031-9422(01)00191-1
ABG78793.1	FNS1	Angelica archangelica	https://doi.org/10.1104/pp.107.098392
ABG78791.1	FNS1	Aethusa cynapium	https://doi.org/10.1104/pp.107.098392
ABG78790.1	FNS1	Cuminum cyminum	https://doi.org/10.1104/pp.107.098392
AAX21538.1	FNS1	Conium maculatum	https://doi.org/10.1016/j.phytochem.2005.03.030
AAX21537.1	FNS1	Apium graveolens	https://doi.org/10.1016/j.phytochem.2005.03.030
AAX21536.1	FNS1	Daucus carota subsp. sativus	https://dx.doi.org/10.1104%2Fpp.107.098392
NP_001241007.1	FNS2	Glycine max	https://doi.org/10.1016/j.phytochem.2010.01.007
AAD39549.1	FNS2	Gerbera hybrid cultivar	https://doi.org/10.1046/j.1365-313x.1999.00636.x
AGA17938.1	FNS2	Dahlia pinnata	https://doi.org/10.1186/1471-2229-12-225
AWX67430.1	FNS2	Salvia miltiorrhiza	https://doi.org/10.3390/molecules23061467
ACB56919.1	FNS2	Pilosella officinarum	https://doi.org/10.1007/s00425-009-0902-x
AIS92511.1	FNS2	Epimedium sagittatum	https://doi.org/10.3389/fpls.2015.00689
BAB59004.1	FNS2	Perilla frutescens var. crispa	https://doi.org/10.1093/pcp/pce169
AMW91728.1	FNS2	Scutellaria baicalensis	https://doi.org/10.1126/sciadv.1501780
AMW91729.1	FNS2	Scutellaria baicalensis	https://doi.org/10.1126/sciadv.1501780
BAA84072.1	FNS2	Torenia hybrid cultivar	https://doi.org/10.1093/oxfordjournals.pcp.a029505
ACV65037.1	FNS2	Glycine max	https://doi.org/10.1016/j.phytochem.2010.01.007
BAA84071.1	FNS2	Antirrhinum majus	https://doi.org/10.1093/oxfordjournals.pcp.a029505
BAF49323.1	FNS2	Lobelia erinus	direct_submission
BAD91809.1	FNS2	Gentiana triflora	https://doi.org/10.1016/j.plantsci.2005.01.009
AAF04115.1	FNS2	Callistephus chinensis	https://doi.org/10.1016/j.phytochem.2005.07.013
ACH99109.1	FNS2	Camellia sinensis	direct_submission
XP_002461286.1	FNS2	Sorghum bicolor	RefSeq
sp|P93149.2	FNS2	Glycyrrhiza echinata	https://doi.org/10.1016/s0014-5793(98)00781-9
BAG94859.1	FNS2	Oryza sativa Japonica Group	https://doi.org/10.1126/science.1081288
ABC86159.1	FNS2	Medicago truncatula	https://doi.org/10.1104/pp.106.095018
XP_008663013.1	FNS2	Zea mays	RefSeq
NP_199094.1	DFR	Arabidopsis thaliana	https://doi.org/10.1105/tpc.4.3.333
BAA85261.1	DFR	Arabidopsis thaliana	https://doi.org/10.1105/tpc.4.3.333
AEI59122.1	DFR	Medicago sativa	direct_submission
BAD67185.1	DFR	Spinacia oleracea	https://doi.org/10.1093/pcp/pch156
BAB40789.1	DFR	Lilium hybrid	https://doi.org/10.1016/S0168-9452(03)00254-1
CAA79154.1	DFR	Solanum lycopersicum	https://doi.org/10.1016/0378-1119(94)90799-4
NP_001268144.1	DFR	Vitis vinifera	https://doi.org/10.1007/bf00029856
AHZ30596.1	DFR	Prunus domestica	https://journals.ashs.org/jashs/view/journals/jashs/141/5/article-p467.xml
AAD26204.1	DFR	Malus domestica	https://doi.org/10.1016/S0168-9452(03)00201-2
AAO39819.1	DFR	Pyrus communis	https://doi.org/10.1016/s0003-9861(03)00013-4
AAD56578.1	DFR	Daucus carota	https://doi.org/10.1016/s0168-9452(01)00408-3
AKN56970.1	DFR	Gerbera hybrid cultivar	https://doi.org/10.1007/s00425-015-2349-6
AOF39984.11	DFR	Brassica rapa	https://doi.org/10.1371/journal.pone.0161394
P51106.1	DFR	Hordeum vulgare	https://doi.org/10.1007/bf00290650
BAE19953.1	DFR	Lotus japonicus	https://doi.org/10.1093/jxb/eri251
AII26023.1	DFR	Pisum sativum	https://doi.org/10.1186/s12870-014-0238-y
NP_001274988.1	DFR	Solanum tuberosum	https://doi.org/10.1007/s00122-003-1395-9
NP_001152467.2	DFR	Zea mays	https://doi.org/10.1007/bf00292701
AIZ74402.1	DFR	Anthurium andraeanum	https://www.jstor.org/stable/43563993
AAB62873.1	DFR	Bromheadia finlaysoniana	https://doi.org/10.1016/S0168-9452(98)00071-5
CAA91922.1	DFR	Callistephus chinensis	https://doi.org/10.1016/S0014-5793(02)03583-4
AIM58715.1	DFR	Cymbidium hybrid cultivar	https://doi.org/10.1007/s00425-014-2152-9
ACZ48698.1	DFR	Fagopyrum esculentum	http://en.cnki.com.cn/Article_en/CJFDTotal-SPKX201013052.htm
ACZ48697.1	DFR	Fagopyrum tataricum	http://en.cnki.com.cn/Article_en/CJFDTotal-SPKX201013052.htm
BAO53730.1	DFR	Glycine max	https://doi.org/10.1186/1471-2229-14-58
AAP13055.1	DFR	Gypsophila elegans	direct_submission
XP_013466134.1	DFR	Medicago truncatula	RefSeq
BAF96936.1	DFR	Gentiana triflora	https://doi.org/10.1093/pcp/pcn163
BAA36183.1	DFR	Oryza sativa Japonica Group	https://doi.org/10.5511/plantbiotechnology.15.221
BAA12723.1	DFR	Rosa hybrid cultivar	https://doi.org/10.1093/oxfordjournals.pcp.a078844
AHL46438.1	DFR	Fragaria vesca	https://doi.org/10.1371/journal.pone.0112707
AHL46443.1	DFR	Fragaria x ananassa	https://doi.org/10.1371/journal.pone.0112707
AHL46445.1	DFR	Fragaria vesca	https://doi.org/10.1371/journal.pone.0112707
AHM27144.1	DFR	Angelonia angustifolia	https://doi.org/10.1371/journal.pone.0107755
AAT84073.1	DFR	Camellia sinensis	https://doi.org/10.1016/j.abb.2004.08.003
AAS00611.1	DFR	Citrus sinensis	https://doi.org/10.1016/j.phytochem.2006.01.025
AAX16491.1	DFR	Crataegus monogyna	https://doi.org/10.1177%2F1934578X0800300805
BAF49325.1	DFR	Delphinium belladonna	direct_submission
CAA78930.1	DFR	Gerbera hybrid cultivar	https://doi.org/10.1007/bf00014927
AAO39816.1	DFR	Malus domestica	https://doi.org/10.1016/s0003-9861(03)00013-4
AAO39817.1	DFR	Malus domestica	https://doi.org/10.1016/s0003-9861(03)00013-4
AAR27015.1	DFR	Medicago truncatula	https://doi.org/10.1104/pp.103.030221
AEF14420.1	DFR	Onobrychis viciifolia	https://doi.org/10.1016/j.phytochem.2012.05.030
AAF60298.1	DFR	Petunia x hybrida	direct_submission
AAQ77347.1	DFR	Triticum aestivum	https://doi.org/10.1111/j.1744-7909.2005.00148.x
AAL89715.1	DFR	Vaccinium macrocarpon	https://doi.org/10.1016/S0168-9452(02)00087-0
AAX12420.1	DFR	Vaccinium macrocarpon	http://www.pubhort.org/ejhs/2003/file_5901.pdf
CAA33543.1	DFR	Antirrhinum majus	https://doi.org/10.1007/bf00027309
AAB62873.1	DFR	Bromheadia finlaysoniana	https://doi.org/10.1016/S0168-9452(98)00071-5
BAA84940.1	DFR	Camellia sinensis	direct_submission
AAC17843.1	DFR	Cymbidium hybrid cultivar	https://doi.org/10.1046/j.1365-313x.1999.00502.x
CAA91924.1	DFR	Dianthus caryophyllus	https://doi.org/10.1016/S0014-5793(02)03583-4
CAA70345.1	DFR	Forsythia x intermedia	https://doi.org/10.1023/a:1005881032409
AAC25960.1	DFR	Fragaria x ananassa	https://doi.org/10.1104/pp.117.2.711
BAA12736.1	DFR	Gentiana triflora	https://doi.org/10.1093/oxfordjournals.pcp.a029004
AAD54273.1	DFR	Glycine max	direct_submission
BAA59332.1	DFR	Ipomoea nil	https://doi.org/10.1016/s0378-1119(98)00571-x
BAA36405.1	DFR	Ipomoea purpurea	https://doi.org/10.1016/s0378-1119(98)00571-x
AAD49343.1	DFR	Lilium hybrid division VII	direct_submission
AAF23884.2	DFR	Lotus corniculatus	https://doi.org/10.1093/jxb/erg022
BAE19948.1	DFR	Lotus japonicus	https://doi.org/10.1093/jxb/eri251
BAE19949.1	DFR	Lotus japonicus	https://doi.org/10.1093/jxb/eri251
BAE19950.1	DFR	Lotus japonicus	https://doi.org/10.1093/jxb/eri251
BAE19951.1	DFR	Lotus japonicus	https://doi.org/10.1093/jxb/eri251
BAE19953.1	DFR	Lotus japonicus	https://doi.org/10.1093/jxb/eri251
BAA19658.1	DFR	Perilla frutescens	https://doi.org/10.1023/a:1005959203396
BAB20075.1	DFR	Torenia hybrid cultivar	https://link.springer.com/article/10.1023/A:1009678514695
AAL35830.1	DFR	Triticum monococcum	http://www.ncbi.nlm.nih.gov/pmc/articles/pmc1462018/
QFQ61498.1	DFR	Dryopteris erythrosora	https://doi.org/10.1371/journal.pone.0232090
QFQ61499.1	DFR	Dryopteris erythrosora	https://doi.org/10.1371/journal.pone.0232090
BAA74700.1	DFR	Ipomoea purpurea	https://doi.org/10.1016/s0378-1119(98)00571-x
BAF93896.1	DFR	Iris x hollandica	https://doi.org/10.1016/j.plantsci.2005.04.007
XP_008797532.1	DFR	Phoenix dactylifera	RefSeq
AEQ92209.1	DFR	Ipomoea batatas	Korean Journal of Plant Tissue Culture 25.5 (1998): 341-346
BAH98155.1	DFR	Tulipa gesneriana	https://doi.org/10.1111/j.1365-313x.2009.03879.x
APG32494.1	DFR	Freesia hybrid cultivar	https://doi.org/10.3389/fpls.2017.00428
AAO63026.1	DFR	Allium cepa	https://doi.org/10.1007/s00122-004-1882-7
AFP58815.1	DFR	Hyacinthus orientalis	direct_submission
NP_001352050.1	LAR	Glycine max	https://doi.org/10.1186/1471-2164-12-381
ADD51357.1	LAR	Theobroma cacao	https://doi.org/10.1186/1471-2229-13-202
CAI56321.1	LAR	Pinus taeda	https://doi.org/10.1104/pp.105.064238
CAI56322.1	LAR	Phaseolus coccineus	https://doi.org/10.1104/pp.105.064238
CAI56320.1	LAR	Hordeum vulgare subsp. vulgare	https://doi.org/10.1104/pp.105.064238
CAD79341.1	LAR	Desmodium uncinatum	https://doi.org/10.1074/jbc.m302783200
AIS92512	LAR	Epimedium sagittatum	https://doi.org/10.3389/fpls.2015.00689
AII26024.1	LAR	Pisum sativum	https://doi.org/10.1186/s12870-014-0238-y
AEF14422.1	LAR	Onobrychis viciifolia	https://doi.org/10.1016/j.phytochem.2012.05.030
sp|Q4W2K4	LAR	Vitis vinifera	https://doi.org/10.1104/pp.105.064238
ABE90657.1	LAR	Medicago truncatula	direct_submission
CAI56326.1	LAR	Vitis shuttleworthii	https://doi.org/10.1104/pp.105.064238
ABC71327.1	LAR	Lotus corniculatus	https://doi.org/10.1104/pp.106.090886
AHA14498.1	LAR	Fagopyrum tataricum	http://www.dbpia.co.kr/Journal/articleDetail?nodeId=NODE02256031
AAZ82410.1	LAR	Vitis vinifera	https://doi.org/10.1016/j.plaphy.2006.06.001
ADY15310.1	LAR	Prunus avium	direct_submission
BAH89267.1	LAR	Diospyros kaki	https://doi.org/10.1007/s00425-009-0991-6
AAX12186.1	LAR	Malus domestica	https://doi.org/10.1016/j.plantsci.2005.10.001
AEY62396.1	LAR	Fagopyrum dibotrys	https://europepmc.org/article/med/22993864
AAZ79364.1	LAR	Malus domestica	https://doi.org/10.1016/j.plaphy.2006.06.001
CAI56319.1	LAR	Gossypium arboreum	https://doi.org/10.1104/pp.105.064238
CAI56323.1	LAR	Gossypium arboreum	https://doi.org/10.1104/pp.105.064238
CAI56324.1	LAR	Gossypium raimondii	https://doi.org/10.1104/pp.105.064238
CAI56325.1	LAR	Gossypium raimondii	https://doi.org/10.1104/pp.105.064238
CAI56328.1	LAR	Oryza sativa Japonica Group	https://doi.org/10.1104/pp.105.064238
CAI26308.1	LAR	Vitis vinifera	https://doi.org/10.1104/pp.105.064238
ABF95070.1	LAR	Oryza sativa Japonica Group	https://doi.org/10.1101/gr.3869505
ADD51358.1	LAR	Theobroma cacao	https://link.springer.com/article/10.1186/1471-2229-13-202
ACI41981.1	LAR	Diospyros kaki	https://link.springer.com/content/pdf/10.1007/s10535-010-0125-9.pdf
ABC71329.1	LAR	Lotus corniculatus	https://doi.org/10.1104/pp.106.090886
ABH07785.2	LAR	Fragaria x ananassa	https://doi.org/10.1016/j.abb.2007.04.040
ABB77697.1	LAR	Pyrus communis	https://link.springer.com/content/pdf/10.1007/s00468-007-0145-z.pdf
sp|Q96323.1	ANS	Arabidopsis thaliana	https://doi.org/10.1104/pp.113.4.1437
NP_001268147.1	ANS	Vitis vinifera	https://doi.org/10.1007/bf00029856
NP_001312972.1	ANS	Nicotiana tabacum	https://doi.org/10.3390/genes10080559
NP_001106074.1	ANS	Zea mays	http://www.ncbi.nlm.nih.gov/pmc/articles/pmc552029/
AAD56580.1	ANS	Daucus carota	https://doi.org/10.1016/s0168-9452(01)00408-3
ABM66367.1	ANS	Allium cepa	https://doi.org/10.1007/s00438-004-1041-5
AFK32781.1	ANS	Fragaria x ananassa	direct_submission
ALA55544.1	ANS	Lilium hybrid	direct_submission
ABU40983.1	ANS	Medicago truncatula	https://doi.org/10.1104/pp.107.107326
BAE54520.1	ANS	Spinacia oleracea	https://doi.org/10.1111/j.1365-313x.2005.02574.x
P51092.1	ANS	Petunia x hybrida	https://doi.org/10.1007/bf00027374
ACC66093.1	ANS	Ginkgo biloba	https://pubmed.ncbi.nlm.nih.gov/18779661/
AAZ79374.1	ANS	Malus domestica	https://doi.org/10.1111/j.1399-3054.2006.00787.x
AAB66560.1	ANS	Callistephus chinensis	https://doi.org/10.17660/ActaHortic.2000.508.28
AAT02642.1	ANS	Citrus sinensis	https://link.springer.com/content/pdf/10.1007/BF03263217.pdf
AEN71543.1	ANS	Paeonia suffruticosa	direct_submission
AFI71900.1	ANS	Paeonia lactiflora	https://doi.org/10.1016/j.plaphy.2012.10.005
AGO02175.1	ANS	Nekemias grossedentata	direct_submission
ADD51356.1	ANS	Theobroma cacao	https://link.springer.com/article/10.1186/1471-2229-13-202
AGL50919.1	ANS	Pyrus communis	https://link.springer.com/content/pdf/10.1007/s11295-013-0644-6.pdf
AAU12368.1	ANS	Fragaria x ananassa	doi:10.1016/j.abb.2007.04.040
ACC66092.1	ANS	Ginkgo biloba	https://pubmed.ncbi.nlm.nih.gov/18779661/
BAB71811.1	ANS	Ipomoea nil	https://ir.soken.ac.jp/index.php?active_action=repository_view_main_item_detail&page_id=29&block_id=155&item_id=1357&item_no=1
CAA69252.1	ANS	Oryza sativa	https://doi.org/10.1016/j.ymben.2006.09.003
BAE54521.1	ANS	Phytolacca americana	https://doi.org/10.1111/j.1365-313x.2005.02574.x
BAA20143.1	ANS	Perilla frutescens	https://doi.org/10.1046/j.1365-313x.1999.00365.x
CAA39022.1	ANS	Zea mays	https://www.ncbi.nlm.nih.gov/pmc/articles/PMC552029/
Q9SEV0.2	ANR	Arabidopsis thaliana	https://doi.org/10.1016/j.abb.2003.12.011
AKV89239.1	ANR	Prunus cerasifera	https://doi.org/10.1371/journal.pone.0135159
AJK93561.1	ANR	Vicia faba	https://doi.org/10.3835/plantgenome2014.07.0028
AII26022.1	ANR	Pisum sativum	https://doi.org/10.1186/s12870-014-0238-y
AGL81352.1	ANR	Pyrus communis	https://doi.org/10.1104/pp.113.214700
ACV72641.1	ANR	Gossypium hirsutum	https://link.springer.com/article/10.1007/s11105-012-0484-9
ADD51353.1	ANR	Theobroma cacao	https://doi.org/10.1186/1471-2229-13-202
AAT68773.1	ANR	Camellia sinensis	https://doi.org/10.1093/treephys/tpp022
BAD89742.1	ANR	Vitis vinifera	https://www.ajevonline.org/content/56/4/336.article-info
ABM64802.1	ANR	Gossypium hirsutum	https://doi.org/10.1016/j.bbrc.2007.04.084
AAN77735.1	ANR	Medicago truncatula	https://doi.org/10.1126/science.1078540
ASU87432.1	ANR	Camellia sinensis	https://doi.org/10.1016/j.scienta.2012.04.013
AEC10993.1	ANR	Camellia sinensis	https://doi.org/10.1007/s12010-012-0070-5
ADZ58168.1	ANR	Camellia sinensis	https://doi.org/10.1104/pp.112.212050
AHJ11240.1	ANR	Camellia sinensis	direct_submission
NP_001267885.1	ANR	Vitis vinifera	https://doi.org/10.1016/j.abb.2009.09.010
ABD95362.1	ANR	Fragaria x ananassa	direct_submission
AEL79861.1	ANR	Malus domestica	https://doi.org/10.1093/jxb/err415
BAF56654.1	ANR	Diospyros kaki	https://doi.org/10.1016/j.plantsci.2007.02.010
ADD51354.1	ANR	Theobroma cacao	https://link.springer.com/article/10.1186/1471-2229-13-202
CAD91909.1	ANR	Phaseolus coccineus	https://doi.org/10.1074/jbc.m302783200
ABM90632.1	ANR	Lotus uliginosus	direct_submission
ABC71336.1	ANR	Lotus corniculatus	https://doi.org/10.1104/pp.106.090886
XP_002317270.2	ANR	Populus trichocarpa	REFSEQ
CAD91910.1	ANR	Gossypium arboreum	https://doi.org/10.1074/jbc.m302783200
AEL79859.1	ANR	Malus domestica	https://doi.org/10.1093/jxb/err415
AEL79860.1	ANR	Malus domestica	https://doi.org/10.1093/jxb/err415
AEL79861.1	ANR	Malus domestica	https://doi.org/10.1093/jxb/err415
ACY30421.1	ANR	Brassica napus	https://doi.org/10.1007/s00425-009-1017-0
ACY30422.1	ANR	Brassica napus	https://doi.org/10.1007/s00425-009-1017-0
ACY30423.1	ANR	Brassica napus	https://doi.org/10.1007/s00425-009-1017-0
ACY30424.1	ANR	Brassica napus	https://doi.org/10.1007/s00425-009-1017-0
ACY30425.1	ANR	Brassica oleracea	https://doi.org/10.1007/s00425-009-1017-0
ABG76842.1	ANR	Fragaria x ananassa	https://doi.org/10.1016/j.abb.2007.04.040
ABC71337.1	ANR	Lotus corniculatus	https://doi.org/10.1104/pp.106.090886
ABC71332.1	ANR	Lotus corniculatus	https://doi.org/10.1104/pp.106.090886
ABC71333.1	ANR	Lotus corniculatus	https://doi.org/10.1104/pp.106.090886
ABC71335.1	ANR	Lotus corniculatus	https://doi.org/10.1104/pp.106.090886
AAZ79363.1	ANR	Malus domestica	https://doi.org/10.1016/j.plaphy.2006.06.001
AAX12184.1	ANR	Malus domestica	https://doi.org/10.1016/j.plantsci.2005.10.001
AAZ17408.1	ANR	Malus domestica	https://doi.org/10.3389/fpls.2015.00243
EEE86150.1	ANR	Populus trichocarpa	https://doi.org/10.1126/science.1128691
EEE97882.1	ANR	Populus trichocarpa	https://doi.org/10.1126/science.1128691
ABB77695.1	ANR	Pyrus communis	https://link.springer.com/article/10.1007/s00468-007-0145-z
BAD89742.1	ANR	Vitis vinifera	https://www.ajevonline.org/content/56/4/336.article-info
AAZ82409.1	ANR	Vitis vinifera	https://doi.org/10.1016/j.plaphy.2006.06.001
