## Supplementary material for "Automatic identification of players in the flavonoid biosynthesis with application on the biomedicinal plant *Croton tiglium*": File S10

### Sheet: crystal_structures
Enzyme	PDB ID	Reference	Reference link
PAL	6rgs	this study based on PcPAL1 (Uniprot ID = P24481)	ITASSER (Roy et al., 2010) https://zhanglab.ccmb.med.umich.edu/I-TASSER/
C4H	6vby	Zhang et al., 2020	http://www.plantphysiol.org/content/early/2020/04/24/pp.20.00406.1
4CL	5bsr	Li et al., 2015	https://www.sciencedirect.com/science/article/pii/S0969212615003627?via%3Dihub
CHS	6dxb	Liou et al., 2018	https://www.jbc.org/content/293/48/18601
CHI1	4doi	Ngaki et al., 2012	https://www.nature.com/articles/nature11009
F3H	na	this study based on AtF3H (NCBI ID = NP_190692.1)	ITASSER (Roy et al., 2010) https://zhanglab.ccmb.med.umich.edu/I-TASSER/
FNS2	na	this study based on GmFNS2 (NCBI ID = NP_001241007.1)	ITASSER (Roy et al., 2010) https://zhanglab.ccmb.med.umich.edu/I-TASSER/
F3'H	na	this study based on AtF3'H (NCBI ID = Q9SD85.1)	ITASSER (Roy et al., 2010) https://zhanglab.ccmb.med.umich.edu/I-TASSER/
F3'5'H	na	this study based on SlF3'5'H (NCBI ID = NP_001234840.2)	ITASSER (Roy et al., 2010) https://zhanglab.ccmb.med.umich.edu/I-TASSER/
FLS	na	this study based on AtFLS1 (NCBI ID = NP_001190266.1)	ITASSER (Roy et al., 2010) https://zhanglab.ccmb.med.umich.edu/I-TASSER/
DFR	2c29	Petit et al., 2007	https://www.sciencedirect.com/science/article/pii/S0022283607003002?via%3Dihub
ANS	1gp5	Wilmouth et al., 2002	https://www.sciencedirect.com/science/article/pii/S0969212601006955?via%3Dihub
LAR	3i6i	Maugé et al., 2010	https://www.sciencedirect.com/science/article/pii/S0022283610001300?via%3Dihub
ANR	2rh8	Gargouri et al., 2009	http://scripts.iucr.org/cgi-bin/paper?S0907444909025013
